# Nested small open reading frames are translated from alternative transcripts

**DOI:** 10.1101/2024.10.22.619581

**Authors:** Haomiao Su, Samuel G. Katz, Sarah A. Slavoff

## Abstract

Overlapping genes were thought to be essentially absent from the human genome until the discovery of hundreds of translated, frameshifted internal open reading frames (iORFs) within annotated protein coding sequences (CDS). This would suggest that some human genes encode two completely different proteins; however, it is unclear how iORF-encoded proteins are translated, and whether they are broadly functional. We demonstrate that “non-coding” alternative transcripts lacking a complete protein coding sequence (CDS) are required for iORF translation. We also demonstrate that iORFs such as the conserved and antiapoptotic *DEDD2* iORF encode proteins with functions distinct from the annotated proteins they overlap. This work thus provides a molecular and functional basis for dual coding of overlapping ORFs in human genes.
