## Supplementary Table 1 for "Nested small open reading frames are translated from alternative transcripts"

### Sheet: Final candidates
	Gene Name	Gene coordinates(hg38)	iORF coordinates(hg38)	Strand	Size (KDa)	GENECODE ID (1)	PeptideAtlas (2)		Experimental evidence (Fig.1F, Fig.2A,Fig.S2A,Fig.4B)				Transcript evidence for alternative transcripts								Predicted microprotein sequence (manually selected based on most abundant alternative transcript)
Tier							Detected Peptide sequence	Peptide Type	WB validation	IP-WB validation	IF	Detected by ≥1 method	NCBI annotation	Ensembl annotation	cDNA sequencing (Fig.1F, Fig.2A,Fig.S2A,Fig.4B)	Pacbio evidence	CAGE evidence	RNA Pol II CHIP-seq	NGS junction reads supporting exon skipping	NGS reads coverage at alternative splice site
2	DEDD2	chr19:42,198,598-42,220,140	chr19:42,209,706-42,215,231	-	7.5	c19norep174/c19norep175	N.Av.	N.Av.	Yes	N.Av.	Yes	Yes	Av.	Av.	Yes	>1%	N/A	N/A	++	N/A	MAPPALQRGQRVAAVAVGSQAVLQILSRVSGRQAPPQPSGSGGVGAGPVVVPDGGGEGPQPHPSSSQSPPDLPLKAK*
3	FNBP1	chr9:129,887,187-130,053,879	chr9:129,978,578-129,994,858	-	4.2	N.Av.	N.Av.	N.Av.	N/D	N.Av.	Yes	Yes	Av.	N.Av.	Yes	<1%	+	+	N/A	N/A	MQSNSGIFQRSTNLKRTRRRKKNTSIRHVKLSFPT*
2	HNRNPR	chr1:23,303,771-23,344,336	chr1:23,338,490-23,337,861	-	5.5	c1riboseqorf39	N.Av.	N.Av.	N/D	N.Av.	Yes	Yes	Av.	Av.	Yes	>1%	N/A	N/A	++	N/A	MSILMKEQLMLSGNLMKKELCLYYSSSRKVTYHMFRTKVHFYVEL*
2	LAMTOR3	chr4:99,876,338-99,896,546	chr4:99,884,092-99,887,340	-	8.4	c4norep105	N.Av.	N.Av.	N/D	N.Av.	Yes	Yes	Av.	Av.	Yes	>1%	N/A	N/A	++	N/A	MPLLCQIEMEYLLLKWQMTMLQSMLCDLVSYPLLPLQQTKEANLDFPKIKVSSVTITPTRWFNLIVYLWW*
1b	RUSC1	chr1:155,320,894-155,331,114	chr1:155,325,648-155,326,918	+	14.6	c1riboseqorf192	RPLPLQAHLQL	HLA	Yes	N.Av.	Yes	Yes	Av.	Av.	Yes	>1%	N/A	N/A	N/A	++	MPLSWASSTPSSWSCGFPVSRKMQACSPSCTCQQDFSPWPAVVVPPCPQSCCSCCSHCRCSLSTWTCSLSTTTTCPWAHLRPLPLQAHLQLCSRLCKPCCTLGAGWPRAFGGLPRKLLQTPLTLQTFPHQGAGGSS*
3	CENPM	chr22:41,938,737-41,947,152	chr22:41,945,952-41,946,617	-	8.1	N.Av.	N.Av.	N.Av.	Yes	N.Av.	Yes	Yes	Av.	Av.	Yes	>1%	+	+	N/A	N/A	MSSEPPAGGVPIPPGVGRRARPSPGGAVPRARLSALSPCAAGGHGGCSSAAAGGLDAQRGLRLRAEGPLGKVPPFALQCESAPN*
3	CREM	chr10:35,126,791-35,212,958	chr10:35,179,160-35,206,963	+	8	N.Av.	N.Av.	N.Av.	Yes	Yes	N.Av.	Yes	Av.	Av.	Yes	>1%	N/A	N/A	++	N/A	MNCPLMCLVFPRLKKRDQRKKEHHLVLLPWQYQLAYIRLARGNTLPLVTCQLTRSELLLLLCHREW*
2	NARF	chr17:82,458,180-82,490,537	chr17:82,460,017-82,464,329	+	4.1	c17riboseqorf180	N.Av.	N.Av.	N/D	N.Av.	Yes	Yes	Av.	Av.	Yes	>1%	+	+	N/A	N/A	MTKRMCQPMHRVQPRKMERRENSTSWLMPRYF*
3	SUN1	chr7:815,557-874,934	chr7:838,815-838,970	+	5.8	N.Av.	N.Av.	N.Av.	Yes	Yes	N.Av.	Yes	Av.	Av.	Yes	<1%	N/A	N/A	++	N/A	MLWILRRSTNWTLYLILHGCPAVVCAWPRQHAPWGMVRLWVPTAAPAALSP*
3	CTDSP2	chr12:57,819,927-57,846,729	chr12:57,827,006-57,8295,15	-	4.9	N.Av.	N.Av.	N.Av.	N/D	N.Av.	N.Av.	N/D	N.Av.	Av.	Yes	<1%	++	N/D	N/A	N/A	MLASQVPPLSSLRIRRKQTPLLSRICSSVSSTSSTRSQGPACSQR*
3	NCOA5	chr20:46,060,991-46,089,962	chr20:46,070,332-46,070,528	-	7	N.Av.	N.Av.	N.Av.	N/D	N.Av.	Yes	Yes	Av.	Av.	Yes	<1%	N/A	N/A	++	N/A	MALETVEIQGVIDPQFEEVQGESPGMAEMAGMPGTAETFETPETCGTTDIVEICGITETAGVCATFGT*
3	SYNGR2	chr17:78,168,581-78,173,527	chr17:78,170,848-78,171,608	+	10.7	N.Av.	N.Av.	N.Av.	Yes	Yes	Yes	Yes	N.Av.	Av.	Yes	<1%	+	+	N/A	N/A	MVRATAMPTSLSRCTACSTATRMPAAMAVPSGCWPSWPRPSSWWSTRISPRSATPLTASTWSLVTCSSQLSGPSCGLLVSASSPTSGQSPTRRTCWWGPTL*
1a	ANAPC16	chr10:72,216,000-72,235,860	chr10:72,230,366-72,230,434	+	2.6	c10norep101	ALRDSSANLFLAIK, MALRDSSANLF	HLA	N/D	N/D	N/D	N/D	Av.	Av.	Yes	>1%	N/A	N/A	++	N/A	MALRDSSANLFLAIKWHPRLNR*
1b	TMEM182	chr2:102,736,905-103,019,900	chr2:102,762,609-102,764,388	+	4.8	c2riboseqorf69	RPRTAHMLTC	HLA	N/D	N.Av.	N.Av.	N/D	Av.	Av.	Yes	>1%	N/A	N/A	++	N/A	MKGSSGGVGLMGLWKRMTPIFGSSGTPISHRPRTAHMLTCLRTPS*
2	HDAC11	chr3:13,479,724-13,506,424	chr3:13,481,271-13,481,379	+	3.9	c3riboseqorf15	N.Av.	N.Av.	N/D	N.Av.	N.Av.	N/D	N.Av.	Av.	N.Av.	>1%	N/D	ND	N/A	N/A	MCQRHAGQSCTRRATTSPSWAWRSCIPLMPENGAK*
3	USP39	chr2:85,602,856-85,649,283	chr2:85,623,646-85,623,657	+	6.1	N.Av.	N.Av.	N.Av.	N/D	N.Av.	N.Av.	N/D	Av.	Av.	Yes	>1%	+	+	N/A	N/A	MAEWILRTGGAATARTWTPLTGVCWTLTLRNCVLSPSHTSMLMPVWCVASTFKAGV*
2	PPCDC	chr15:75,023,586-75,117,462	chr15:75,043,526-75,048,610	+	6.8	c15norep99	N.Av.	N.Av.	Yes	Yes	Yes	Yes	Av.	Av.	Yes	>1%	N/A	N/A	++	N/A	MNGRYGRAALTQFCTLTCGGGQTSCWWLLLMPTLWGRWPVASVTTCLPASCGPGTAASPCSSARP*
2	ZNF7	chr8:144,827,518-144,847,509	chr8:144,837,449-144,841,367	+	2.6	c8norep166	N.Av.	N.Av.	N/D	N.Av.	N.Av.	N/D	Av.	Av.	N.Av.	>1%	N/A	N/A	++	N/A	MGPRPAGSRGDRGTKDLQDRFYD*
3	GLA	chrX:101,393,273-101,408,012	chrX:101,403,819-101,407,803	-	9.5	N.Av.	N.Av.	N.Av.	Yes	N.Av.	N.Av.	Yes	N.Av.	Av.	N.Av.	>1%	+	+	N/A	N/A	MDWQGRLPWAGCTGSASCATLTARKSQIPASVRSSSWRWQSSWSQKAGRMQVMSTSALMTVGWLPKEIQKADFRQTLSAFLMGFAS*
1b	DMKN	chr19:35,497,220-35,513,658	chr19:35,505,723-35,510,200	-	5.4	c19riboseqorf74	KPAGAGNLGFRTL	HLA	Yes	Yes	Yes	Yes	N.Av.	Av.	Yes	>1%	+	+	N/A	N/A	MDINPGVKSQGMKPAGAGNLGFRTLRRLLGCLTLTLSGRILNPSWVSSTGMP*(This is alternative sequence from GENCODE dataset because the transcript for default sequence cannot be translated in HEK293)
2	MAT2B	chr5:163,503,114-163,519,558	chr5:163,512,099-163,513,567	+	4.3	c5norep188	N.Av.	N.Av.	N/D	N.Av.	N.Av.	N/D	N.Av.	N.Av.	N.Av.	<1%	+	+	N/A	N/A	MQLAVVSEEQDQNLNRLICWILMQFITSFMIFSPML*
3	C7orf50	chr7:996,986-1,138,260	chr7:1,000,480-1,000,551	-	2.4	N.Av.	N.Av.	N.Av.	Yes	N.Av.	N.Av.	Yes	Av.	Av.	N.Av.	>1%	++	++	N/A	N/A	MGPKAQELEVSEDEADVAPAAHV*
3	MAZ	chr16:29,806,106-29,811,164	chr16:29,808,641-29,808,727	+	3	N.Av.	N.Av.	N.Av.	N/D	N/D	N/D	N/D	N.Av.	Av.	Yes	>1%	++	++	N/A	N/A	MSRVWQDAELGLYFGPHEGAQPGSSPCL*
2	MRPL18	chr6:159,789,812-159,798,436	chr6:159,791,009-159,791,071	+	2.2	c6norep226	N.Av.	N.Av.	N/D	N/D	N/D	N/D	Av.	Av.	Yes	>1%	+	ND	N/A	N/A	MKLSPQNSPTGTPGTWSFYL*
3	RAC3	chr17:82,031,678-82,034,204	chr17:82,032,402-82,032,716	+	2.5	N.Av.	N.Av.	N.Av.	N/D	N/D	N/D	N/D	N.Av.	Av.	Yes	>1%	++	ND	N/A	N/A	MLADQLHDQRLPRRVHPHRF*
3	RPLP0	chr12:120,196,699-120,201,235	chr12:120,199,146-120,199,462	-	7.2	N.Av.	N.Av.	N.Av.	Yes	Yes	Yes	Yes	N.Av.	N.Av.	N.Av.	<1%	+	+	N/A	N/A	MFHCGSRQCGLQADAADPHVPSREGCGADGQEHHDAQGHPRAPGKQPSSGETAASYPGECGLCVHQGGPH*
3	RPS8	chr1:44,775,251-44,778,779	chr1:44,776,109-44,776,738	+	3.2	N.Av.	N.Av.	N.Av.	Yes	Yes	Yes	Yes	N.Av.	Av.	N.Av.	>1%	+	+	N/A	N/A	MSWGAQLPTPRLAPAASTQSVCGEVTRNTVP*
3	SDF2	chr17:28,648,346-28,662,189	chr17:28,655,352-28,655,444	-	2.9	N.Av.	N.Av.	N.Av.	N/D	N/D	N/D	N/D	Av.	Av.	Yes	>1%	+	ND	N/A	N/A	MTATVTGGYGGRVPQCVRGEPPSSVASPSG*
2	SORBS3	chr8:22,544,986-22,575,788	chr8:22,567,168-22,570,928	+	5.9	c8norep18	N.Av.	N.Av.	N/D	N/D	N/D	N/D	N.Av.	Av.	N.Av.	>1%	N/A	N/A	++	N/A	MWRCCPQMRSLSPSSPRPTRCWSMERLWPSTPSRGTWRWSCPSARESTSA*
2	WDR34	chr9:128,633,652-128,656,847	chr9:128,640,756-128,640,881	-	4.8	c9riboseqorf85	N.Av.	N.Av.	N/D	N/D	N/D	N/D	N.Av.	Av.	N.Av.	>1%	+	ND	N/A	N/A	MWTPRCRRRPPCLSACSPRPSMTYPGSQPFFGEWRPWSSES*
3	ARL16	chr17:81,681,187-81,683,797	chr17:81,682,143-81,683,579	-	5.8	N.Av.	N.Av.	N.Av.	N/D	N/D	N/D	N/D	Av.	Av.	Yes	<1%	+	ND	N/A	N/A	MGKATWGSRPRHGPRWAPILLTSWHRERSPSGSLGGAWAPSGPVTMETAVLSCL*
3	MYG1	chr12:53,299,695-53,307,177	chr12:53,299,889-53,303,053	+	7.1	N.Av.	N.Av.	N.Av.	N/D	N/D	N/D	N/D	N.Av.	N.Av.	N.Av.	<1%	+	N/D	N/A	N/A	MAPSTATRHWHAHCFASCRSTGMQRLCGPGIPKNSLPVTSWWTWGASTTLGDTDMTITRGLSQRP*
2	AAAS	chr12:53,307,456-53,324,864	chr12:53,315,754-53,320,628	-	3.2	c12norep75	N.Av.	N.Av.	N/D	N/D	N/D	N/D	N.Av.	Av.	Yes	<1%	+	++	N/A	++	MAQELPSSITGSKCGRDASTFGVMWAFLGC*
2	HPS5	chr11:18,278,668-18,322,198	chr11:18,311,414-18,311,998	-	4.7	c11norep46	N.Av.	N.Av.	N/D	N/D	N/D	N/D	Av.	Av.	Yes	>1%	N/A	N/A	++	N/A	MVGFGQFRRRTPSHSERRLEAQAFSFTQGRCNFSSRLLFT*
3	ERGIC3	chr20:35,542,038-35,557,634	chr20:35,542,129-35,542,325	+	2	N.Av.	N.Av.	N.Av.	N.Av.	N.Av.	N.Av.	N.Av.	N.Av.	Av.	N.Av.	Other	+	ND	N/A	N/A	MPTPRLWRTSGSRPAGAPP*
1b	CSDE1	chr1:114,716,913-114,758,676	chr1:114,739,788-114,739,859	-	2.6	c1norep180	MVLQQHCVK	HLA	N.Av.	N.Av.	N.Av.	N.Av.	N.Av.	N.Av.	N.Av.	Other	+	N/A	N/A	N/A	MDIMGTLMVLQQHCVKLGLLKNC*
3	TUBB6	chr18:12,307,669-12,344,320	chr18:12,308,706-12,310,981	+	5	N.Av.	N.Av.	N.Av.	N.Av.	N.Av.	N.Av.	N.Av.	N.Av.	N.Av.	N.Av.	<1%	+	N/D	N/A	N/A	MSTASTRPEATWETRRCSWRESTSTTMSHRLRNMCPGPPWWT*
3	MRTO4	chr1:19,210,336-19,260,128	chr1:19,255,956-19,257,120	+	5.5	N.Av.	N.Av.	N.Av.	N.Av.	N.Av.	N.Av.	N.Av.	N.Av.	N.Av.	N.Av.	<1%	+	N/D	N/A	N/A	MCGHLQVPFHLLCGQHEEQQAEGHPERLEAQPDVLWQKQGDDGGLGSEPI*
3	MRPL12	chr17:81,703,367-81,707,517	chr17:81,704,256-81,704,306	+	1.9	N.Av.	N.Av.	N.Av.	N.Av.	N.Av.	N.Av.	N.Av.	N.Av.	N.Av.	N.Av.	<1%	+	N/D	N/A	N/A	MCLCRATYEEQRPSEV*
2	DHX40	chr17:59,565,558-59,608,345	CHR17:59,566,637-59,566,759	+	4.9	c17riboseqorf128	N.Av.	N.Av.	N.Av.	N.Av.	N.Av.	N.Av.	N.Av.	N.Av.	N.Av.	>1%	+	N/D	N/A	N/A	MHVPGGRNYSNFSYSETKKKDYSSCEGQFIPYCYWKYRKW*
3	MRPL3	chr3:131,462,212-131,502,983	chr3:131,501,588-131,501,683	-	3.6	N.Av.	N.Av.	N.Av.	N.Av.	N.Av.	N.Av.	N.Av.	N.Av.	Av.	N.Av.	<1%	+	N/D	N/A	++	MERVVHGGMSIFLKKMSHSLSSWSLMKIKPN*
3	TIMM50	chr19:39,480,412-39,493,785	chr19:39,481,959-39,482,015	+	1.9	N.Av.	N.Av.	N.Av.	N.Av.	N.Av.	N.Av.	N.Av.	Av.	Av.	N.Av.	<1%	+	N/D	N/A	N/A	MPKKLRSGLLGCLELVGL*
3	ZNF511	chr10:133,308,914-133,313,162	chr10:133,309,391-133,309,429	+	1.2	N.Av.	N.Av.	N.Av.	N.Av.	N.Av.	N.Av.	N.Av.	N.Av.	Av.	N.Av.	>1%	+	N/D	N/A	N/A	MGTCSATSTSRT*
3	RPS9	chr19:54,200,809-54,249,003	chr19:54,201,493-54,201,573	+	2.7	N.Av.	N.Av.	N.Av.	N.Av.	N.Av.	N.Av.	N.Av.	N.Av.	N.Av.	N.Av.	<1%	+	N/D	N/A	N/A	MGSGTNVRSGGSNLPWPRSARPPGNC*
3	RPL10	chrX:154,389,955-154,409,168	chrX:154,399,487-154,399,844	+	6	N.Av.	N.Av.	N.Av.	N.Av.	N.Av.	N.Av.	N.Av.	N.Av.	Av.	N.Av.	>1%	+	N/D	N/A	N/A	MPRFAFLTWGGKRQKWMSFRFVATWCQMNMSSCPLKPWRLPEFVPISTW*
3	RANBP1	chr22:20,115,938-20,127,355	chr22:20,119,020-20,119,088	+	2.5	N.Av.	N.Av.	N.Av.	N.Av.	N.Av.	N.Av.	N.Av.	Av.	Av.	N.Av.	<1%	+	N/D	N/A	N/A	MRTMILPLRIQTSPTMTLSLSQ
3	CACYBP	chr1:174,999,163-175,012,027	chr1:175,004,678-175,004,818	+	5.8	N.Av.	N.Av.	N.Av.	N.Av.	N.Av.	N.Av.	N.Av.	Av.	Av.	N.Av.	<1%	++	+	N/A	N/A	MPLQLKNPRLRQKSRTRCNRNHRRKQNFLIMKNQLLWLLPLQRAIR*
3	ACTL6A	chr3:179,562,886-179,588,407	chr3:179,569,824-179,569,868	+	1.6	N.Av.	N.Av.	N.Av.	N.Av.	N.Av.	N.Av.	N.Av.	Av.	Av.	N.Av.	>1%	++	N/D	N/A	N/A	MKLEPLFLTLDPIL*
3	EIF4E2	chr2:232,550,659-232,583,644	chr2:232,556,424-232,564,298	+	11	N.Av.	N.Av.	N.Av.	N.Av.	N.Av.	N.Av.	N.Av.	N.Av.	N.Av.	N.Av.	<1%	+	N/D	N/A	N/A	MMTVGTMIRMKKTAHRKMVRRKKRNETRIRAVARERLLSLDRQSIPCSTTTLFGTPGEPPAVPRAHRAMNRISNRLAPLPLWSSSGGFIATWYVLGT*
3	RGS10	chr10:119,499,817-119,542,719	chr10:119,527,319-119,527,409	-	3.4	N.Av.	N.Av.	N.Av.	N.Av.	N.Av.	N.Av.	N.Av.	N.Av.	N.Av.	N.Av.	<1%	N/D	N/D	N/A	N/A	MAVPAAATRASRAQPNGRHPWRICWKTQKA*
3	KANSL2	chr12:48,653,211-48,682,238	chr12:48,679,775-48,681,469	-	5.7	N.Av.	N.Av.	N.Av.	N.Av.	N.Av.	N.Av.	N.Av.	N.Av.	Av.	N.Av.	<1%	N/D	N/D	N/A	N/A	MHPSSSVVIYRRRMEKDVPMLPQSQRRKMGCPSVLNMSVGMPWHFMLK*
3	MARS1	chr12:57,475,445-57,517,569	chr12:57,488,110-57,488,190	+	2.8	N.Av.	N.Av.	N.Av.	N.Av.	N.Av.	N.Av.	N.Av.	N.Av.	N.Av.	N.Av.	<1%	+	N/D	N/A	N/A	MASRVACRCWPPPGEPGAEQRCSSAL*
3	TMEM160	chr19:47,045,909-47,048,624	chr19:47,046,163-47,046,664	-	5.9	N.Av.	N.Av.	N.Av.	N.Av.	N.Av.	N.Av.	N.Av.	N.Av.	N.Av.	N.Av.	<1%	+	N/D	N/A	N/A	MASWHRASGSSPSCRVTWVGKQHMASSCWAACAWCGAAPRTPWAWRRCEDPCS*
2	CUL4B	chrX:120,505,920-120,604,074	chrX:120,560,515-120,560,565	-	1.8	cXnorep88	N.Av.	N.Av.	N.Av.	N.Av.	N.Av.	N.Av.	N.Av.	Av.	N.Av.	>1%	+	N/D	N/A	N/A	MVIPAPLRPPLPRRES*
3	USF2	chr19:35,268,962-35,279,821	chr19:35,269,689-35,270,453	+	0.6	N.Av.	N.Av.	N.Av.	N.Av.	N.Av.	N.Av.	N.Av.	N.Av.	Av.	N.Av.	>1%	++	N/D	N/A	N/A	MEDRL*
3	PPP1CC	chr12:110,719,680-110,742,939	chr12:110,731,836-110,731,877	-	1.5	N.Av.	N.Av.	N.Av.	N.Av.	N.Av.	N.Av.	N.Av.	N.Av.	N.Av.	N.Av.	<1%	+	N/D	N/A	N/A	MSSFRRMKSEDCA*
3	TRAF4	chr17:28,744,011-28,750,956	chr17:28,747,257-28,748,026	+	4.6	N.Av.	N.Av.	N.Av.	N.Av.	N.Av.	N.Av.	N.Av.	Av.	Av.	N.Av.	>1%	N/D	N/D	N/A	N/A	MPRSTQTRSWKYKYWACLSAASTVRRAAAGVGHYVIYRAT*
3	GNL3	chr3:52,681,156-52,694,497	chr3:52,687,596-52,689,077	+	4.2	N.Av.	N.Av.	N.Av.	N.Av.	N.Av.	N.Av.	N.Av.	N.Av.	N.Av.	N.Av.	<1%	N/A	N/A	+	N/A	MWNLWKRSLGFAKLRTKPSRANRIQRSCTAKNLKR*
2	GNL1	chr6:30,541,381-30,556,489	chr6:30,555,625-30,555,711	-	2.7	c6norep72	N.Av.	N.Av.	N/D	N/D	N/D	N/D	N.Av.	N.Av.	N.Av.	>1%	+	N/D	N/A	N/A	MGCAPVPTAAAGAGSGERNRPTPRTGSL*
3	PAXX	chr9:136,992,422-136,993,984	chr9:136,993,795-136,993,866	+	2.5	N.Av.	N.Av.	N.Av.	N.Av.	N.Av.	N.Av.	N.Av.	N.Av.	Av.	N.Av.	<1%	++	N/D	N/A	N/A	MRPEGAAQAWPRGESAYEGRGSL*
3	FHL3	chr1:37,996,770-38,005,606	chr1:37,999,079-37,999,138	-	1.8	N.Av.	N.Av.	N.Av.	N.Av.	N.Av.	N.Av.	N.Av.	Av.	Av.	N.Av.	>1%	N/D	N/D	++	N/A	MKTAISTRAASAAAAASAH*
2	ZNF530	chr19:57,599,885-57,612,722	chr19:57,604,299-57,604,373	+	2.7	c19riboseqorf171	N.Av.	N.Av.	N.Av.	N.Av.	N.Av.	N.Av.	N.Av.	N.Av.	N.Av.	<1%	N/D	N/D	N/A	N/A	MWPFTSPRRSGSSLMRCRGSCTAM*
2	MIEN1	chr17:39,728,496-39,730,532	chr17:39,729,563-39,729,740	-	2.3	c17norep84	N.Av.	N.Av.	N.Av.	N.Av.	N.Av.	N.Av.	N.Av.	Av.	N.Av.	>1%	+	N/D	N/A	N/A	MDSWCSPSWRMGAFPMRKM*
2	LSM14A	chr19:34,172,504-34,229,288	chr19:34,194,532-34,196,643	+	4.4	c19norep118	N.Av.	N.Av.	N.Av.	N.Av.	N.Av.	N.Av.	N.Av.	Av.	N.Av.	<1%	+	N/D	N/A	N/A	MKSLNTLYSVGVTLKTLLFVSHQNHSVLCLKTQLLFSPH*
2	FDX2	chr19:10,309,916-10,316,015	chr19:10,310,893-10,315,427	-	3.3	c19riboseqorf20	N.Av.	N.Av.	N.Av.	N.Av.	N.Av.	N.Av.	N.Av.	Av.	N.Av.	>1%	+	N/D	N/A	N/A	MFFTWPSATGWTWKGPVKPPWPAPPAMCM*
3	WDR18	chr19:982,899-998,438	chr19:984,496-985,913	+	4	N.Av.	N.Av.	N.Av.	N.Av.	N.Av.	N.Av.	N.Av.	Av.	Av.	N.Av.	<1%	++	++	N/A	N/A	MASICWRRSWARITSAPGSSSGRTSSSRRSCAPGLSPV*
3	RABGGTB	chr1:75,786,197-75,795,086	chr1:75,787,513-75,789,175	+	4.6	N.Av.	N.Av.	N.Av.	N.Av.	N.Av.	N.Av.	N.Av.	N.Av.	Av.	N.Av.	>1%	+	N/D	N/A	N/A	MLLSSQMHRTLCYWRNMQIISHPMAQRKMIMNTVCLSI*
2	C3orf52	chr3:112,086,335-112,131,004	chr3:112,086,493-112,093,426	+	4.5	c3norep135	N.Av.	N.Av.	N.Av.	N.Av.	N.Av.	N.Av.	N.Av.	Av.	N.Av.	>1%	+	N/D	N/A	N/A	MVPTRSSLLWTRRSPRPRLTRKAPGAPVIRMWLEDANCG*
1a	INO80E	chr16:29,995,715-30,005,793	chr16:29,996,846-30,001,035	+	7.4	c16norep60	HPSCLTHRPL, MPLHHQITA	HLA	N.Av.	N.Av.	N.Av.	N.Av.	N.Av.	N.Av.	N.Av.	<1%	+	N/D	N/A	N/A	MKTLRTQMPLHHQITARRRGHPSCLTHRPLRGREALRWGAPPLPPASPCLLQQGFPFRPPGSPPHT*
3	CENPV	chr17:16,342,534-16,353,656	chr17:16,342,917-16,344,646	-	2.9	N.Av.	N.Av.	N.Av.	N.Av.	N.Av.	N.Av.	N.Av.	N.Av.	N.Av.	N.Av.	N.Av.	+	+	N/A	N/A	MWRSELLYSTIKPRRLRNCPPLPG*
N/A	Not Applicable
N.Av.	Not Available
N/D	Not Detected
+	Low-level signal or read support detected in CAGE, RNA Pol II, or NGS data
++	Clear signal peaks or consistent read support in CAGE, RNA Pol II, or NGS data
(1)	J. M. Mudge et al., Standardized annotation of translated open reading frames. Nat Biotechnol 40, 994-999 (2022).
(2)	F. Desiere et al., The PeptideAtlas project. Nucleic Acids Res 34, D655-658 (2006).
