## Supplementary Table 3 for "Nested small open reading frames are translated from alternative transcripts"

### Sheet: Primer for clone
Primer Name	Primer Sequence (5'-3')	Restriction Enzyme	Plasmids Constructed	Note
CENPM-FP-1	atatGGATCCACTTCTCGGGAAATGTCCTC	BamHI & EcoRI	pcDNA3-CENPM-alt-iORF1-HF, pcDNA3-CENPM-alt-iORF1-FLAG	C means canonical transcript, alt means alternative transcript
CENPM-RP-1	taatGAATTCGGCCGATTCACACTGGAG
CENPM-FP-1	atatGGATCCACTTCTCGGGAAATGTCCTC	BamHI & EcoRI	pcDNA3-CENPM-alt-iORF2-HF, pcDNA3-CENPM-alt-iORF2-FLAG
CENPM-RP-2	atatGAATTCGGTGAATGCTGCAGTGGC
CENPM-FP-2	atatGGATCCCAGGGCGGTTTGAAAGATC	BamHI & EcoRI	pcDNA3-CENPM-C-iORF2-HF
CENPM-RP-2	atatGAATTCGGTGAATGCTGCAGTGGC
CENPM-FP-2	atatGGATCCCAGGGCGGTTTGAAAGATC	BamHI & EcoRI	pcDNA3-CENPM-C-CDS-HA
CENPM-RP-3	atatGAATTCCCCACACAGGTCCTCCAG
CENPM-FP-1	atatGGATCCACTTCTCGGGAAATGTCCTC	BamHI & EcoRI	pcDNA3-CENPM-alt-CDS-HA
CENPM-RP-3	atatGAATTCCCCACACAGGTCCTCCAG
DEDD2-FP-1	tataGGATCCTCATCGGACGCCAGAATC	BamHI & EcoRI	pcDNA3-DEDD2-alt-iORF-HF, pcDNA3-DEDD2-alt-iORF-FLAG
DEDD2-RP-1	ctgtGAATTCAGGACACTTTGCCTTCAGAG
DEDD2-FP-1	tataGGATCCTCATCGGACGCCAGAATC	BamHI & EcoRI	pcDNA3-DEDD2-C-iORF-HF
DEDD2-RP-1	ctgtGAATTCAGGACACTTTGCCTTCAGAG
DEDD2-FP-1	tataGGATCCTCATCGGACGCCAGAATC	BamHI & EcoRI	pcDNA3-DEDD2-C-CDS-HA
DEDD2-RP-2	atatGAATTCGGAACAGGAGGCCTCTGTC
DEDD2-FP-1	tataGGATCCTCATCGGACGCCAGAATC	BamHI & EcoRI	pcDNA3-DEDD2-alt-CDS-HA
DEDD2-RP-2	atatGAATTCGGAACAGGAGGCCTCTGTC
DEDD2-FP-2	tataACCGGTTCATCGGACGCCAGAATC	AgeI & EcoRI	pLJM-DEDD2-alt-iORF-FLAG
DEDD2-RP-1	ctgtGAATTCAGGACACTTTGCCTTCAGAG
DEDD2-FP-2	tataACCGGTTCATCGGACGCCAGAATC	AgeI & EcoRI	pLJM-DEDD2-C-CDS-HA
DEDD2-RP-2	atatGAATTCGGAACAGGAGGCCTCTGTC
GLA-FP-1	tataGGATCCGAGCACTGGACAATGGATTG	BamHI & EcoRI	pcDNA3-GLA-alt-iORF-HF, pcDNA3-GLA-alt-iORF-FLAG
GLA-RP-1	atatGAATTCGCTGGCGAATCCCATGAG
GLA-FP-2	tataGGATCCCGTGACAATGCAGCTGAG	BamHI & EcoRI	pcDNA3-GLA-C-iORF-HF
GLA-RP-1	atatGAATTCGCTGGCGAATCCCATGAG
GLA-FP-2	tataGGATCCCGTGACAATGCAGCTGAG	BamHI & EcoRI	pcDNA3-GLA-C-CDS-HA
GLA-RP-2	gcgaGAATTCTAAGTCTTTTAATGACATCTGCA
GLA-FP-1	tataGGATCCGAGCACTGGACAATGGATTG	BamHI & EcoRI	pcDNA3-GLA-alt-CDS-HA
GLA-RP-2	gcgaGAATTCTAAGTCTTTTAATGACATCTGCA
RUSC1-FP-1	atatGGATCCGGAAGTGTGCGAGATTTCAC	BamHI & EcoRI	pcDNA3-RUSC1-alt-iORF-HF, pcDNA3-RUSC1-alt-iORF-FLAG
RUSC1-RP-1	ctctGAATTCCTGGTGTGGGAAGGTTTG
RUSC1-FP-2	gcgtGGATCCTGGAGTCCGTAGTTC	BamHI & EcoRI	pcDNA3-RUSC1-C-iORF-HF
RUSC1-RP-1	ctctGAATTCCTGGTGTGGGAAGGTTTG
RUSC1-FP-2	gcgtGGATCCTGGAGTCCGTAGTTC	BamHI & EcoRI	pcDNA3-RUSC1-C-CDS-HA
RUSC1-RP-3	atatGAATTCGGGATACAGAACAAGGGAG
RUSC1-FP-1	atatGGATCCGGAAGTGTGCGAGATTTCAC	BamHI & EcoRI	pcDNA3-RUSC1-alt-CDS-HA
RUSC1-RP-3	atatGAATTCGGGATACAGAACAAGGGAG
CREM-FP-1	atatGGATCCtccgctacgtaaatcccttt	BamHI & EcoRI	pcDNA3-CREM-alt-iORF-HF
CREM-RP-1	atatGAATTCccactccctgtggcaaag
PPCDC-FP-1	atatGGATCCTCACAACTGAGAGAGCCAAA	BamHI & EcoRI	pcDNA3-PPCDC-alt-iORF-HF
PPCDC-RP-1	tataGAATTCAGAAGAGCAGGGGCTTGC
SUN1-FP-1	cataGGATCCAGGCAGTTCCAGCTATTCTT	BamHI & EcoRI	pcDNA3-SUN1-alt-iORF-HF
SUN1-RP-1	tataGAATTCAGACAGCGCTGCTGGTGC
SYNGR2-FP-1	tctaGGATCCATGTACCCCCTCCCTGTAA	BamHI & EcoRI	pcDNA3-SYNGR2-alt-iORF-HF
SYNGR2-RP-1	atatGAATTCCCTTCGGGTTGGTGACTG
DMKN-FP-1	atatAAGCTTGAAATCTTGCTTTCCCCTGC	HindIII & EcoRI	pcDNA3-DMKN-alt-iORF-HF
DMKN-RP-1	atatGAATTCTGGCATCCCAGTTGATGA
FNBP1-FP-1	aattGGATCCagattgcgacctaggaagtc	BamHI & EcoRI	pcDNA3-FNBP1-alt-iORF-HF
FNBP1-RP-1	aattGAATTCggttggaaatgaaagctttaca
HNRNPR-FP-1	atatGGATCCTCTAGTCGTTTTCAAAGCGC	BamHI & EcoRI	pcDNA3-HNRNPR-alt-iORF-HF
HNRNPR-RP-1	atatGAATTCTAACTCCACATAAAAATGCACT
LAMTOR3-FP-1	atatGGATCCCAGAAACCCCAGGACCTAAA	BamHI & EcoRI	pcDNA3-LAMTOR3-alt-iORF-HF
LAMTOR3-RP-1	cactGAATTCCCACCAAAGGTAAACGATTAA
AAAS-FP-1	gcagAAGCTTAACCGTGGATCAATCTTCCT	HindIII & EcoRI	pcDNA3-AAAS-alt-iORF-HF
AAAS-RP-1	atatGAATTCCCCCAAAAAGGCCCACAT
ANAPC16-FP-1	atatGGATCCGTCCTCGTCGTGATGGCT	BamHI & EcoRI	pcDNA3-ANAPC16-alt-iORF-HF
ANAPC16-RP-1	tctgGAATTCGTTTAAGCGTGGATGCCA
ARL16-FP-1	atatGGATCCACTCACCCTTTAGCTGCTC	BamHI & EcoRI	pcDNA3-ARL16-alt-iORF-HF
ARL16-RP-1	atatGAATTCCAAACAGGAGAGAACGGC
CTDSP2-FP-1	atatGGATCCCTTCCAGAGCGTCAGGTG	BamHI & EcoRI	pcDNA3-CTDSP2-alt-iORF-HF
CTSDSP-RP-1	taatGAATTCACACCTCTGGGAGCAGGCA
HDAC11-FP-1	tctaGGATCCCTACACACAACCCAGCTGTA	BamHI & EcoRI	pcDNA3-HDAC11-alt-iORF-HF
HDAC11-RP-1	tataGAATTCCTTTGCCCCATTTTCCGG
HPS5-FP-1	atatGGATCCGTGAGCCTGGCTTTGAAAAT	BamHI & EcoRI	pcDNA3-HPS5-alt-iORF-HF
HPS5-RP-1	cgcgGAATTCTGTAAACAACAGGCGACT
MAT2B-FP-1	aataGGATCCAAAAGGTCAAGTGAAGCTGC	BamHI & EcoRI	pcDNA3-MAT2B-1-iORF-HF
MAT2B-RP-1	tataGAATTCGCTGAAAATCATGAATGATGT
MAT2B-FP-2	tataGGATCCGTCGATCCTGGGTTGGAG	BamHI & EcoRI	pcDNA3-MAT2B-2-iORF-HF
MAT2B-RP-2	atatGAATTCGCTGAAAATCATGAATGATGT
MAT2B-FP-3	gtctGGATCCCCTAATAGGAGGGTTCTGGT	BamHI & EcoRI	pcDNA3-MAT2B-3-iORF-HF
MAT2B-RP-3	atatGAATTCGGGGCTGAAAATCATGAATGA
MYG1-FP-1	tataAAGCTTCTCTTAACGCTGCTGCTG	HindIII & EcoRI	pcDNA3-MYG1-alt-1-iORF-HF
MYG1-RP-1	atatGAATTCAAGACCTCTGGTGATGGT
MYG1-FP-2	tataAAGCTTAAACGATCCCGCAGCAAA	HindIII & EcoRI	pcDNA3-MYG1-alt-2-iORF-HF
MYG1-RP-1	acatGAATTCAAGACCTCTGGTGATGGT
NARF-FP-1	cgcaAAGCTTGAGTAAGGCGAGTGTCCAA	HindIII & BamHI	pcDNA3-NARF-alt-iORF-HF
NARF-RP-1	atatGGATCCGGCATCAGCCAACTTGTG
NCOA5-FP-1	caatGGGATCCATATGGCTTTGGA	BamHI & EcoRI	pcDNA3-NCOA5-alt-iORF-HF
NCOA5-RP-1	atatGAATTCGCACACTCCTGCTGTCTC
TMEM182-FP-1	atatGGATCCTGGGAGTTCTGGTCTCAG	BamHI & EcoRI	pcDNA3-TMEM182-alt-iORF-HF
TMEM182-RP-1	acatGAATTCTGAAGGGGTACGGAGACA
USP39-FP-1	tataGGATCCCGTGAAGACCGCTCTAAAAC	BamHI & EcoRI	pcDNA3-USP39-alt-iORF-HF
USP39-RP-1	gctaGAATTCAGTACTTGCCACACACCA
ZNF7-FP-1	atatGGATCCCAAGGACCTCCAAGACAGAT	BamHI & EcoRI	pcDNA3-ZNF7-alt-iORF-HF
ZNF7-RP-1	tataGAATTCACCAGACCTCAGAATCAGA
ANAPC16-FP-1	tataGGATCCgtaggggaaagtgctaaagc	BamHI & EcoRI	pcDNA3-ANAPC16-alt-iORF-HF
ANAPC16-RP-1	agatGAATTCcctgtttaagcgtggatg
C3ORF52-FP-1	atatGGATCCCCTCACAGCCCAGTAGAC	BamHI & EcoRI	pcDNA3-C3orf52-alt-iORF-HF
C3ORF52-RP-1	gcctGAATTCTCCACAGTTTGCATCTTC
GNL1-FP-1	tataGGATCCTGAAGCAGAAGAAGAAGCAG	BamHI & EcoRI	pcDNA3-GNL1-alt-iORF-HF
GNL1-RP-1	ctacGAATTCGATGGGTAACAGACTCCC
MAZ-FP-1	tataAAGCTTGGGATTTCCTGCTTAAGTGT	BamHI & EcoRI	pcDNA3-MAZ-alt-iORF-1-HF
MAZ-RP-1	tataGAATTCACACGTGACATGGCACTT
MAZ-FP-2	tataAAGCTTGGGATTTCCTGCTTAAGTGT	BamHI & EcoRI	pcDNA3-MAZ-alt-iORF-2-HF
MAZ-RP-1	atatGAATTCCAGACATGGTGAGGACCC
MRPL18-FP-1	acacAAGCTTagttagagttggggttctga	HindIII & BamHI	pcDNA3-MRPL18-alt-iORF-HF
MRPL18-RP-1	tctaGGATCCagataaaagctccaggttc
RAC3-FP-1	atatGGATCCCTTATTCACCACCCCAGC	BamHI & EcoRI	pcDNA3-RAC3-alt-iORF-HF
RAC3-RP-1	acacGAATTCAAAACGGTGGGGATGTAC
RPLP0-FP-1	tataGGATCCCCGAAATGTTTCATTGTGGG	BamHI & EcoRI	pcDNA3-RPLP0-alt-iORF-HF
RPLP0-RP-1	tctaGAATTCGTGAGGTCCTCCTTGGTG
RPS8-FP-1	atatGGATCCCACAAGAAGCGGAAGTATGA	BamHI & EcoRI	pcDNA3-RPS8-alt-iORF-HF
RPS8-RP-1	tctaGAATTCGGGCACGGTATTTCTTGT
SDF2-FP-1	atatGGATCCGGCCATTTCTTGTTCTCTCT	BamHI & EcoRI	pcDNA3-SDF2-alt-iORF-HF
SDF2-RP-1	atacGAATTCCACACTTGATGGGGGTTC
SORBS3-FP-1	atatGGATCCTAATTATGTGGAGGTGCTGC	BamHI & EcoRI	pcDNA3-SORBS3-alt-iORF-HF
SORBS3-RP-1	tataGAATTCAGATGTGCTCTCCCTTGC
WDR34-FP-1	atatGGATCCGAGACGAAAAGTTGCCAGA	BamHI & EcoRI	pcDNA3-WDR34-alt-iORF-HF
WDR34-RP-1	tgtaGAATTCACAGCTCTCGGATGACCAT
SRSF2-FP-1	tataGGATCCAAGGCCTTTCCCAGTGTC	BamHI & EcoRI	pcDNA3-SRSF2-HF
SRSF2-RP-1	tctaGAATTCCTATGTGGTCCTTTTTCCCC
FLAG Forward strand	AATTCGACTACAAAGACGATGACGACAAGTAGT	EcoRI & XbaI	pcDNA3-FLAG
FLAG Reverse Strand	CTAGACTACTTGTCGTCATCGTCTTTGTAGTCG
HA Forward strand	AATTCTACCCATACGATGTTCCAGATTACGCTTAGT	EcoRI & XbaI	pcDNA3-HA
HA Reverse Strand	CTAGACTAAGCGTAATCTGGAACATCGTATGGGTAG
HA-FLAG Forward strand	AATTCTACCCATACGATGTTCCAGATTACGCTGACTACAAAGACGATGACGACAAGTAGT	EcoRI & XbaI	pcDNA3-HF
HA-FLAG Reverse Strand	CTAGACTACTTGTCGTCATCGTCTTTGTAGTCAGCGTAATCTGGAACATCGTATGGGTAG

### Sheet: Primer fo TA clone
Gene name	Forward primer (5'-3')	Reverse primer (5'-3')
AAAS	ACAAGAACTGCCTTCATCCA	TGTACCCTTGGCTTTCCTTT
ARL16	GACTCACCCTTTAGCTGCTC	CTGGGATTACAGGTGTGAGC
CENPM	TCAGGGCGGTTTGAAAGAT	TAAAGACACAGGCTCTGCAA
CREM	AACAGGAAAGGAGGAAAGCA	TCCTGGAACAACATTCCCAA
CTDSP2	CTCTCCTAAGAAGCCTCGTG	GTGACAGGAGAGGAGACAAG
DEDD2	CAGTGTCTCCAGAACGCTAT	AGAGATACAATGTGCAGGGG
DMKN	GAATAACTTCCTGCAGCGAC	TGGAGAACTGTCACAGTGAC
FNBP1	TCCTGTGCAGACTTTCAGTT	TATTCCATCCAGGCACTTCC
GLA	GACAATGGATTGGCAAGGAC	ATGAAGCAGGCAGGATTACA
HDAC11	CTACACACAACCCAGCTGTA	CCACCCCATGAGGTTAGAAA
HNRNPR	AAGGTGGCAGAAAGACTTGA	GGTGGCTTGGCTAAGACTAT
HPS5	CCAAGTTCCATAGGCCTCTT	CAGAGTCCTACAGCCATGTT
LAMTOR3	TTACCAAGTGTTGAAGGGCT	TCATTAAAGAGCAGCACCCT
MAT2B	ACAAAGACCCAGCAAGAGAA	GACCGTTTGTCTCCATCTCT
MYG1	ACACCGATATGACCATCACC	ATTTGTGGGAGGTATGAGCG
NARF	AAGAGAATGTGTCAGCCGAT	ACAGGGATGTCAGCGTAAAT
NCOA5	AGGGATCCATATGGCTTTGG	CTCTCGCAGGTAGTTGATGA
PPCDC	CAGTTCTGCACATTGACCTG	CTCAGTGGCATGGGTATTCT
RUSC1	GCCAACAGGATTTTTCTCCC	TACAGGTGGGTATAGGAGGG
SUN1	GAGGCAGTTCCAGCTATTCT	CTTCTGGATGGCCTCAGATT
SYNGR2	GCATCTATGGTGAGGGCTAC	CCCCCAGATCATACAGCAG
TMEM182	AGAGTTTCAAGTGACAGGCA	CTGTGTGGGCAAGAAACAAA
USP39	CCGTACCTGGACACCATTAA	GCAACTTGGTAAGCTGGAAG
ZNF7	GGATTCCTGGTTTTCAAGCC	TTGGACTGTCTGAGGCTTTT
RPS8	CGTGAATCTTTGCGGTTTCT	CAGGCAACATAAATGTGGGA
RPLP0	GTTTCATTGTGGGAGCAGAC	TCTTCCTTGGCTTCAACCTT
ERGIC3	AGCTGCAGTATTACCTCACC	CCATTGGCAACCTTCTCATG
CSDE1	TCCAAACCTTCTCCACAACA	ATCTCTCATGGCAGCAATCA
TUBB6	TTTGGGAAGTGATCAGCGAT	CTTCACGTTGTTGGGAATCC
MRTO4	CCAACATGAGGAACAGCAAG	TCAAGTGATTCTCCTGCCTC
MRPL12	TTCCTCCCCAGCTCGAAT	CAGGCAATTCTCCCAAACG
MRPL18	AAAGGCTTGTCCCTGACTTT	AAAACAGAAAGGGGAGGAGG
DHX40	TGGTGTAACTCAACCACGAA	TGAAATTGGAACCACCTCCA
MRPL3	ATGGTGGGATGAGCATCTTT	GCAGTTCCTCTTCATCTCCA
TIMM50	GACTGTGAGCGTCGTCTATA	ATATAAAGGGGCAAGCTGCT
ZNF511	CACCAGTTCTTCGAGGATGG	TTCCCAATAGTGTGTCCAGG
RPS9	GAGCCAACATGCCAGTGG	TGTAAAGCGCTGATCCTGTT
WDR34/DYNC2I2	CGTCCCAGTATGACATACCC	CAGCTCACAGAGTAGATGGG
MAZ	TCTGCCTTGGAGAAGAAGAC	ATTGGACAAACCTCACCAGT
RPL10	TAAGAACAAGCCGTACCCAA	ATTGGAAGCCCTCATGAGTG
RANBP1	GAGGGAAGGAGCTACGAGTA	CCACTTTTTCGGCATGATCA
CACYBP	GGTTTCCTGTTCCTCCTTCT	TTGGCTTGCTTCTCTCTTGA
EIF4E2	CAGCACACAGAAAGATGGTG	GGACAGAAGGATCTTCCAGG
ACTL6A	TGGCGATAAAGGCAAACAAG	TGTGGTGACAACATGACTGA
RGS10	AGTGTCTGTTGGCCACATAT	AAAGCAATGATAAACCCGGC
C7orf50	GGAAGCTGAAAAAGGAACGG	ACATTTCCCTCCAAAGCAGA
KANSL2	GACTCCAGAAAGTAGTCGCA	AAAGCAAAGGTGAAGGAGGA
ANAPC16	TGCTAGAGAGGAAATGGCTG	AGGCACCATATGGATGACAG
CUL4B	CGAAGCCTTTTAAGCATGCT	TCAAGTTTGCTGGTGAAAGC
GNL3	AACTTGACAGGCAGAAGGAA	GGGGATGGCAATAGTAAGCT
MARS1	GTCTGCTGCCCTGTACTATT	TGGTACTTGTCGCAGATCTC
PPP1CC	AGAACTTGAAGCACCACTCA	TATCTGAGCAAGCTGACCAG
SDF2	GCTGTAGTACCTCTGCTGTT	CCAGCAAGTCCTCTACTCAG
SORBS3	AGGCTCAAGTTTGACTTCCA	GAACGTTCCGAATTTCTGGG
TMEM160	AGTGCGAATCATGGGAGG	TTTAATGTCCCAGTCCTCGG
TRAF4	AAGTATTGGGCCTGCCTATC	GAGATTGTCAAAGGCACCAG
USF2	GAGACAAATGGAGGACAGGT	GCGTTCTCATTCTTCAGCTC
C3orf52	TAGGCTTATGTCTTGCTGCA	GGAGGAGGATGACTTCAGTG
FDX2	TGGGGACAACCAGAAAGTTT	CAAGGACACTCAACATGCTG
FHL3	AATGCAACGAGTCCCTGTAT	GAGTCCCAGAGGTGGTTTAG
GNL1	CGTGAAGCAGAAGAAGAAGC	ACATCCCGAGCAATCTTCTC
INO80E	TTCCTCCTAGACCGACTTCT	GCCTTTTCTGGTTGTGTCAG
LSM14A	ACCTTACTGTTTGTGAGCCA	TTCTTTCTTCAGCCCAGGTT
MIEN1	CATCGTGGTGGAGTACTGTG	ACTGCCAATAGCTGACATTG
PAXX	CTTCAACCTCTACGTGACCG	ATTTGAGGAGCCGTGTTAGT
RABGGTB	GCATCTATTGGGGTCTGACA	GGCATGCAAAAGACAGGATT
RAC3	GGAAGACATGCTTGCTGATC	CTCATCCCCATGCTTCCC
WDR18	CCTTCTGGTCATCCTGAGTC	GAACAGGTCCCGATTGATCT
ZNF530	CGAGGAGAGTCGTTTTCTCA	GTGTCGAAGAAAGCCAGAAC
CENPV	GATCGAGGAGCTCTGCGG	TGCAGAGATCAAGATGACCC

### Sheet: Oligo for knock down|out|in
Oligo name	Sequence (5'-3')
SRSF2-shRNA-FS	CCGGTCTCCCGATTGCTCCTGTGTACTCGAGTACACAGGAGCAATCGGGAGATTTTTG
SRSF2-shRNA-RS	AATTCAAAAATCTCCCGATTGCTCCTGTGTACTCGAGTACACAGGAGCAATCGGGAGA
Non-target-shRNA-FS	CCGGCCTAAGGTTAAGTCGCCCTCGCTCGAGCGAGGGCGACTTAACCTTAGGTTTTTG
Non-target-shRNA-RS	AATTCAAAAACCTAAGGTTAAGTCGCCCTCGCTCGAGCGAGGGCGACTTAACCTTAGG
DEDD2-qPCR-FP-1	CGGCCAGTGTCTCCAGAA
DEDD2-qPCR-RP-1	GACCCTGCTGAGAATTTGCA
DEDD2-qPCR-FP-2	GCCAGAATCTGTGTCTCCAG
DEDD2-qPCR-RP-1	GACCCTGCTGAGAATTTGCA
SRSF2-qPCR-FP-1	GAAGGTCCAAGTCCAAGTCC
SRSF2-qPCR-RP-1	GATTCCCTCTTGGACACTGG
DEDD2-sgRNA1-FS	CACCgagctccgaacgtagcacgg
DEDD2-sgRNA1-RS	AAACccgtgctacgttcggagctc
DEDD2-sgRNA2-FS	CACCGctacgttcggagctcgcctc
DEDD2-sgRNA2-RS	AAACgaggcgagctccgaacgtagC
DEDD2-sgRNA3-FS	CACCGatgagacagaataacccctc
DEDD2-sgRNA3-RS	AAACgaggggttattctgtctcatC
DEDD2-sgRNA4-FS	CACCGagtttcgtgtttcgtttaaa
DEDD2-sgRNA4-RS	AAACtttaaacgaaacacgaaactC
DEDD2-sgRNA5-FS	CACCGCTTCACCGTATGTTCGAGG
DEDD2-sgRNA5-RS	AAACCCTCGAACATACGGTGAAGC
DEDD2-sgRNA6-FS	CACCGTGCCGCACCTGGCGCGCAAG
DEDD2-sgRNA6-RS	AAACCTTGCGCGCCAGGTGCGGCAC
DEDD2-sgRNA7-FS	CACCGTCTGAAGGCAAAGTGACCTG
DEDD2-sgRNA7-RS	AAACCAGGTCACTTTGCCTTCAGAC
DEDD2-KO-FP-1	CAGAATCTGgtgaggatcca
DEDD2-KO-RP-1	acacatctagcaaagacagc
DEDD2-KO-FP-2	GATGAGTGCCTGGACTACT
DEDD2-KO-RP-2	cttcacaaggattaagggca
DEDD2-HDR-template	cccagaaaaatgctcatttctcccaccctctgaacccacccggggcactctacatgcattgccaaagcctacagacacctacCACAGGTCACTTGTCGTCGTCGTCTTTGTAGTCCTTTGCCTTCAGAGGAAGGTCTGGCGGGCTCTGACT
DEDD2-FT	AAGGCAAAGGACTACAAAGAC
DEDD2-RT	tgtcacatcccccagaaaaa
DEDD2-FI	CACCCCAGCAGCAGTCAG
DEDD2-RI	aaatgctcatttctcccacc
RUSC1-sgRNA-FS	CACCGCTGGTGGGAGCAGTTGACCC
RUSC1-sgRNA-RS	AAACGGGTCAACTGCTCCCACCAGC
RUSC1-HDR-template	TCAGCTGCAGTCCCATGACGCCCCGGTGCCCATCGGGAAAGAGGAAAGCCCTCAGTGCCCCCAGAGGCATAGACCCGGGAGGCCTGGGTCACTTGTCGTCGTCGTCTTTGTAGTCGCTGCTCCCACCAGCTCCCTGGTGTGGGAAGGTTTGG
RUSC1-FT	GGGAGCAGCGACTACAAAG
RUSC1-RT	CTCTCCTGTGCACCTTCTTC
RUSC1-FI	TCTGACTCTCCAAACCTTCC
RUSC1-RI	ATCGGGAAAGAGGAAAGCC

### Sheet: Primer for 5' RACE
Primer Name	Primer Sequence (5'-3')
INO80E GSP1	CGGAGGGCTTCTCTTCCT
INO80E GSP2	CCCTCCGTCTCGCTGTTATC
INO80E GSP3	CTCctgtatcacgggcaagg
