## Supplementary Table 4 for "Nested small open reading frames are translated from alternative transcripts"

### Sheet: Sample information
cell_type	sample_name	Gencode number	paired_end	read_length	frag_length	lib_size	Description
CELLLINE	A549-1.1	ENCFF687OMX	TRUE	76	216	92459505	The libraries contained in this experiment come from the whole cell fraction of independent growths of cell line A549. They are stranded PE76 Illumina GAIIx RNA-Seq libraries from rRNA-depleted Poly-A+ RNA > 200 nucleotides in size.
CELLLINE	A549-1.2	ENCFF336EJL	TRUE	76	208	116000000	The libraries contained in this experiment come from the whole cell fraction of independent growths of cell line A549. They are stranded PE76 Illumina GAIIx RNA-Seq libraries from rRNA-depleted Poly-A+ RNA > 200 nucleotides in size.
CELLLINE	A549-2.1	ENCFF964FBY	TRUE	101	797	136000000	Homo sapiens A549 cell line cytosolic fraction
CELLLINE	A549-2.2	ENCFF154VSY	TRUE	101	699	152000000	Homo sapiens A549 cell line cytosolic fraction
CELLLINE	HeLa-S3-1.1	ENCFF177JCJ	TRUE	76	204	115000000	The libraries contained in this experiment come from the whole cell fraction of independent growths of cell line HeLa-S3. They are stranded PE76 Illumina GAIIx RNA-Seq libraries from rRNA-depleted Poly-A+ RNA > 200 nucleotides in size.
CELLLINE	HeLa-S3-1.2	ENCFF090XWO	TRUE	76	223	113000000	The libraries contained in this experiment come from the whole cell fraction of independent growths of cell line HeLa-S3. They are stranded PE76 Illumina GAIIx RNA-Seq libraries from rRNA-depleted Poly-A+ RNA > 200 nucleotides in size.
CELLLINE	HeLa-S3-2.1	ENCFF796WEV	TRUE	76	219	38085457	RNA-seq on human HeLa-S3 (paired-ended)
CELLLINE	HeLa-S3-2.2	ENCFF129LVO	TRUE	76	237	54987846	RNA-seq on human HeLa-S3 (paired-ended)
CELLLINE	HepG2-1.1	ENCFF067CVP	TRUE	50	202	74823300	Homo sapiens HepG2 cell line
CELLLINE	HepG2-1.2	ENCFF343TKA	TRUE	50	255	33331710	Homo sapiens HepG2 cell line
CELLLINE	HepG2-2.1	ENCFF927NZL	TRUE	76	900	107000000	Homo sapiens HepG2 cell line cytosolic fraction
CELLLINE	HepG2-2.2	ENCFF830RNQ	TRUE	76	948	107000000	Homo sapiens HepG2 cell line cytosolic fraction
CELLLINE	MCF-7-1.1	ENCFF844QFX	TRUE	101	477	156000000	Homo sapiens MCF-7 cell line cytosolic fraction
CELLLINE	MCF-7-1.2	ENCFF500PZA	TRUE	101	462	150000000	Homo sapiens MCF-7 cell line cytosolic fraction
CELLLINE	MCF-7-2.1	ENCFF159NNM	TRUE	76	299	123000000	Homo sapiens MCF-7 cell line
CELLLINE	MCF-7-2.2	ENCFF895CTY	TRUE	76	293	126000000	Homo sapiens MCF-7 cell line
CELLLINE	K562-1.1	ENCFF850LBX	TRUE	76	409	119000000	Homo sapiens K562 cell line cytosolic fraction
CELLLINE	K562-1.2	ENCFF317WQG	TRUE	76	610	83120752	Homo sapiens K562 cell line cytosolic fraction
CELLLINE	K562-2.1	ENCFF950KXS	TRUE	76	192	108000000	Homo sapiens K562 cell line
CELLLINE	K562-2.2	ENCFF828HER	TRUE	76	186	109000000	Homo sapiens K562 cell line
TISSUE	liver-1	ENCFF381SDS	TRUE	100	780	140000000	Homo sapiens liver tissue male child (3 years)
TISSUE	liver-2	ENCFF061GJD	FALSE	100	NA	49341052	Homo sapiens female child (4 years) liver tissue
TISSUE	spleen-1	ENCFF724FPA	TRUE	100	310	108000000	Homo sapiens male adult (34 years) spleen tissue
TISSUE	spleen-2	ENCFF754HOS	TRUE	100	298	124000000	Homo sapiens male child (3 years) spleen tissue
TISSUE	spleen-3	ENCFF822FJL	TRUE	100	290	127000000	Homo sapiens female adult (30 years) spleen tissue
TISSUE	lung-1	ENCFF608PXO	TRUE	100	296	104000000	Homo sapiens female adult (30 years) lung tissue
TISSUE	lung-2	ENCFF712DYB	TRUE	100	525	203000000	Homo sapiens male child (3 years) lung tissue
TISSUE	small-intestine-1	ENCFF149EVF	TRUE	76	206	225000000	Homo sapiens male embryo (108 days) small intestine tissue
TISSUE	small-intestine-2	ENCFF464VYE	TRUE	100	284	106000000	Homo sapiens male adult (34 years) small intestine tissue
TISSUE	heart-1	ENCFF433YMU	TRUE	101	313	149000000	Homo sapiens male adult (34 years) heart tissue
TISSUE	heart-2	ENCFF795IZJ	TRUE	101	215	91389315	Homo sapiens female embryo (28 weeks) heart tissue
TISSUE	kidney-1	ENCFF123KIW	FALSE	100	NA	56403640	Homo sapiens female adult (47 years) kidney tissue, preserved by flash-freezing
TISSUE	thyroid-gland-1.1	ENCFF039SBM	TRUE	101	374	49799008	Homo sapiens male adult (37 years) thyroid gland tissue
TISSUE	thyroid-gland-1.2	ENCFF687CCF	TRUE	101	362	41077337	Homo sapiens male adult (37 years) thyroid gland tissue
TISSUE	ovary-1	ENCFF016ISI	TRUE	100	351	97790469	Homo sapiens female adult (30 years) ovary tissue
TISSUE	ovary-2	ENCFF926ARX	TRUE	101	295	52513935	Homo sapiens female adult (53 years) ovary tissue
TISSUE	testis-1	ENCFF620AGE	TRUE	101	279	81683497	Homo sapiens male adult (54 years) testis tissue
TISSUE	testis-2	ENCFF254YHN	TRUE	101	289	89555642	Homo sapiens male adult (37 years) testis tissue
TISSUE	urinary-bladder	ENCFF124OIZ	TRUE	100	354	117000000	Homo sapiens urinary bladder tissue male child (3 years)
TISSUE	thymus-1	ENCFF717ZOI	TRUE	76	163	166000000	Homo sapiens female embryo (113 days) thymus tissue
